# A META-ANALYSIS OF GUT MICROBIOME RESEARCH IN MALNOURISHED AFRICAN POPULATIONS: A NATURAL LANGUAGE PROCESSING APPROACH

**DOI:** 10.64898/2025.12.01.691114

**Authors:** Monica N Mweetwa, Paul Kelly, Joram M Posma

## Abstract

**Background:** Malnutrition still affects millions of children in Africa. Changes in the gut microbiome have been implicated in malnutrition, but there has been inconsistent nomenclature of microbes. This meta-analysis reviews the microbiome literature using natural language processing (NLP) methods.

**Methodology:** We searched PubMed for gut microbiome studies of undernourished children living in low-middle-income countries (LMICs). The primary analysis focused on continental coverage and study characteristics of microbiome research in sub-Saharan Africa. We also employed an NLP tool for normalising primary data from full-text publications in ss-Africa compared to other LMICs, and between diseased and healthy children.

**Results:** We identified 16 studies. Most studies were conducted in Malawi and characterised the faecal microbiome using 16S rRNA sequencing. For comparison, 18 studies conducted in Bangladesh, India, Pakistan and Peru were included. With this, we identified frequently reported microbes that were distinctly identified in sub-Saharan Africa and highlighted possible signatures of an undernourished faecal microbiome across the globe.

**Conclusion:** The consistent associations between elevated Pseudomonadota levels and severe acute malnutrition provides new insights into host-microbiome interactions in African contexts. However, the overlap between taxa associated with healthy and stunting underscores the need for further research to better inform potential targeted interventions in Africa.
