## Supplementary Materials for "A META-ANALYSIS OF GUT MICROBIOME RESEARCH IN MALNOURISHED AFRICAN POPULATIONS: A NATURAL LANGUAGE PROCESSING APPROACH"

### Sheet: S1 Table
S1 Table: PRISMA Checklist
Section and Topic	Item #	Checklist item	Location on page number:
TITLE
Title	1	Identify the report as a systematic review/ meta-analysis.	1
ABSTRACT
Abstract	2	See the PRISMA 2020 for Abstracts checklist.	2
INTRODUCTION
Rationale	3	Describe the rationale for the review in the context of existing knowledge.	3-4
Objectives	4	Provide an explicit statement of the objective(s) or question(s) the review addresses.	4
METHODS
Eligibility criteria	5	Specify the inclusion and exclusion criteria for the review and how studies were grouped for the syntheses.	5
Information sources	6	Specify all databases, registers, websites, organisations, reference lists and other sources searched or consulted to identify studies. Specify the date when each source was last searched or consulted.	4
			Fig 1
Search strategy	7	Present the full search strategies for all databases, registers and websites, including any filters and limits used.	S1_Data
Selection process	8	Specify the methods used to decide whether a study met the inclusion criteria of the review, including how many reviewers screened each record and each report retrieved, whether they worked independently, and if applicable, details of automation tools used in the process.	5
Data collection process	9	Specify the methods used to collect data from reports, including how many reviewers collected data from each report, whether they worked independently, any processes for obtaining or confirming data from study investigators, and if applicable, details of automation tools used in the process.	5-6
Data items	10a	List and define all outcomes for which data were sought. Specify whether all results that were compatible with each outcome domain in each study were sought (e.g. for all measures, time points, analyses), and if not, the methods used to decide which results to collect.	5
	10b	List and define all other variables for which data were sought (e.g. participant and intervention characteristics, funding sources). Describe any assumptions made about any missing or unclear information.	5
			S3 Table
Study risk of bias assessment	11	Specify the methods used to assess risk of bias in the included studies, including details of the tool(s) used, how many reviewers assessed each study and whether they worked independently, and if applicable, details of automation tools used in the process.	7
Effect measures	12	Specify for each outcome the effect measure(s) (e.g. risk ratio, mean difference) used in the synthesis or presentation of results.	NA
Synthesis methods	13a	Describe the processes used to decide which studies were eligible for each synthesis (e.g. tabulating the study intervention characteristics and comparing against the planned groups for each synthesis (item #5)).	Fig 1
	13b	Describe any methods required to prepare the data for presentation or synthesis, such as handling of missing summary statistics, or data conversions.	6-7
	13c	Describe any methods used to tabulate or visually display results of individual studies and syntheses.	6-7
	13d	Describe any methods used to synthesize results and provide a rationale for the choice(s). If meta-analysis was performed, describe the model(s), method(s) to identify the presence and extent of statistical heterogeneity, and software package(s) used.	6-7
	13e	Describe any methods used to explore possible causes of heterogeneity among study results (e.g. subgroup analysis, meta-regression).	7
	13f	Describe any sensitivity analyses conducted to assess robustness of the synthesized results.	NA
Reporting bias assessment	14	Describe any methods used to assess risk of bias due to missing results in a synthesis (arising from reporting biases).	NA
Certainty assessment	15	Describe any methods used to assess certainty (or confidence) in the body of evidence for an outcome.	NA
RESULTS
Study selection	16a	Describe the results of the search and selection process, from the number of records identified in the search to the number of studies included in the review, ideally using a flow diagram.	8-9
			Fig1
	16b	Cite studies that might appear to meet the inclusion criteria, but which were excluded, and explain why they were excluded.	NA
Study characteristics	17	Cite each included study and present its characteristics.	S3 Table
Risk of bias in studies	18	Present assessments of risk of bias for each included study.	S2 Table
Results of individual studies	19	For all outcomes, present, for each study: (a) summary statistics for each group (where appropriate) and (b) an effect estimate and its precision (e.g. confidence/credible interval), ideally using structured tables or plots.	9-12
			Fig2
Results of syntheses	20a	For each synthesis, briefly summarise the characteristics and risk of bias among contributing studies.	8-13
	20b	Present results of all statistical syntheses conducted. If meta-analysis was done, present for each the summary estimate and its precision (e.g. confidence/credible interval) and measures of statistical heterogeneity. If comparing groups, describe the direction of the effect.	14
			Fig3 & Fig 4
	20c	Present results of all investigations of possible causes of heterogeneity among study results.	13-21
	20d	Present results of all sensitivity analyses conducted to assess the robustness of the synthesized results.	NA
Reporting biases	21	Present assessments of risk of bias due to missing results (arising from reporting biases) for each synthesis assessed.	S2 Table
Certainty of evidence	22	Present assessments of certainty (or confidence) in the body of evidence for each outcome assessed.	NA
DISCUSSION
Discussion	23a	Provide a general interpretation of the results in the context of other evidence.	13-21
	23b	Discuss any limitations of the evidence included in the review.	21-22
	23c	Discuss any limitations of the review processes used.	21-22
	23d	Discuss implications of the results for practice, policy, and future research.	21-23
OTHER INFORMATION
Registration and protocol	24a	Provide registration information for the review, including register name and registration number, or state that the review was not registered.	NA
	24b	Indicate where the review protocol can be accessed, or state that a protocol was not prepared.	32
	24c	Describe and explain any amendments to information provided at registration or in the protocol.	NA
Support	25	Describe sources of financial or non-financial support for the review, and the role of the funders or sponsors in the review.	Submission portal
Competing interests	26	Declare any competing interests of review authors.	Submission portal
Availability of data, code and other materials	27	Report which of the following are publicly available and where they can be found: template data collection forms; data extracted from included studies; data used for all analyses; analytic code; any other materials used in the review.	32
From: Page MJ, McKenzie JE, Bossuyt PM, Boutron I, Hoffmann TC, Mulrow CD, et al. The PRISMA 2020 statement: an updated guideline for reporting systematic reviews. BMJ 2021;372:n71. doi: 10.1136/bmj.n71. This work is licensed under CC BY 4.0. To view a copy of this license, visit https://creativecommons.org/licenses/by/4.0/

### Sheet: S2Table
S2 Table: The number of publications that report all microbes detected.
* One study contained samples from both Latin America and Sub-Saharan Africa. Any
Note: Taxa were grouped as Domain, Phylum, Class, Family, Order, Genus and Species. Any taxa that fell in between these was assigned to the closests taxa with higher ranking in the lineage
Taxid ID	Taxa Name Detected	Preferred name in NCBI	Grand Total n = 34	Sub-Saharan Africa n = 16	South Asia n = 16	Latin America & Caribbean n = 2
NCBI:txid1224	Proteobacteria	Pseudomonadota	20	10	9	1
NCBI:txid838	Prevotella, Prevotella 2 / Prevotella 7 / Prevotella 9	Prevotella	20	8	11	1
NCBI:txid1239	Firmicutes	Bacillota / Bacillati	19	9	9	1
NCBI:txid1678*	Bifidobacterium, Bifidobacteria	Bifidobacterium	16	5	10	2
NCBI:txid976	Bacteroidetes	Bacteroidota / Bacteroidia	15	7	7	1
NCBI:txid201174	Actinobacteria	Actinomycetota	15	5	9	1
NCBI:txid562	Escherichia coli, E. coli	Escherichia coli	14	7	7
NCBI:txid1301	Streptococcus	Streptococcus	14	4	9	1
NCBI:txid2	Bacteria, Eubacteria	Bacteria / Bacteria Latreille et al. 1825	12	4	8
NCBI:txid186803*	Lachnospiraceae, Lachnospiraceae UCG-004 / Lachnospiraceae_ND3007_group	Lachnospiraceae	11	5	4	3
NCBI:txid1485*	Clostridium, Clostridium_XI / Clostridium_XlVa / Clostridium XI / Clostridium sensu stricto 1 / Clostridium sensu stricto / Clostridium cluster IX14	Clostridium	10	5	5	1
NCBI:txid620	Shigella	Shigella	10	4	6
NCBI:txid1578*	Lactobacillus	Lactobacillus	10	3	7	1
NCBI:txid543	Enterobacteriaceae, Enterobacteria	Enterobacteriaceae	9	5	3	1
NCBI:txid816*	Bacteroides	Bacteroides	9	4	4	2
NCBI:txid561	Escherichia	Escherichia	9	2	7
NCBI:txid906	Megasphaera	Megasphaera	8	4	4
NCBI:txid216572*	Oscillospiraceae, Ruminococcaceae	Oscillospiraceae	8	3	4	2
NCBI:txid216816	Bifidobacterium longum, Bifidobacterium longum subsp. Infantis	Bifidobacterium longum	8	2	5	1
NCBI:txid572511	Blautia	Blautia	8	2	5	1
NCBI:txid194	Campylobacter	Campylobacter	7	4	2	1
NCBI:txid570	Klebsiella	Klebsiella	7	4	3
NCBI:txid29465*	Veillonella	Veillonella	7	3	4	1
NCBI:txid216851*	Faecalibacterium, Faecalibacteria	Faecalibacterium	7	1	6	1
NCBI:txid165179	Prevotella copri, P. copri	Segatella copri	6	2	4
NCBI:txid1236	Gammaproteobacteria	Gammaproteobacteria	5	3	2
NCBI:txid853	Faecalibacterium prausnitzii	Faecalibacterium prausnitzii	5	2	3
NCBI:txid841	Roseburia	Roseburia	5	2	2	1
NCBI:txid39948	Dialister	Dialister	5	1	3	1
NCBI:txid186802	Clostridiales	Eubacteriales	4	3	1
NCBI:txid724	Haemophilus	Haemophilus	4	3	1
NCBI:txid623	Shigella flexneri	Shigella flexneri	4	3	1
NCBI:txid1279	Staphylococcus	Staphylococcus	4	3	1
NCBI:txid31953*	Bifidobacteriaceae	Bifidobacteriaceae	4	2	1	2
NCBI:txid197	Campylobacter jejuni, C. jejuni	Campylobacter jejuni	4	2	1	1
NCBI:txid84107	Coriobacteriaceae	Coriobacteriaceae	4	2		2
NCBI:txid547	Enterobacter	Enterobacter	4	2	2
NCBI:txid1350	Enterococcus	Enterococcus	4	2	2
NCBI:txid32066	Fusobacteria	Fusobacteriota	4	2	2
NCBI:txid33024*	Phascolarctobacterium	Phascolarctobacterium	4	2	1	2
NCBI:txid31979	Clostridiaceae	Clostridiaceae	4	1	3
NCBI:txid102106	Collinsella	Collinsella	4	1	2	1
NCBI:txid1263	Ruminococcus	Ruminococcus	4	1	2	1
NCBI:txid31977	Veillonellaceae	Veillonellaceae	4	1	3
NCBI:txid135858	Catenibacterium	Catenibacterium	4		3	1
NCBI:txid475	Moraxella, Branhamella	Moraxella	3	3
NCBI:txid32207	Rothia	Rothia	3	3
NCBI:txid39491	Agathobacter rectalis, Eubacterium rectale	Agathobacter rectalis	3	2	1
NCBI:txid1283313*	Alloprevotella	Alloprevotella	3	2	1	1
NCBI:txid171549	Bacteroidales	Bacteroidales	3	2	1
NCBI:txid1681	Bifidobacterium bifidum	Bifidobacterium bifidum	3	2	1
NCBI:txid2731619	Caudoviricetes, Myoviridae / Podoviridae / Siphoviridae / Caudovirales	Caudoviricetes	3	2	1
NCBI:txid186801	Clostridia	Clostridia	3	2	1
NCBI:txid91347	Enterobacterales	Enterobacterales	3	2	1
NCBI:txid573	Klebsiella pneumoniae, Klebsiella pneumonia	Klebsiella pneumoniae	3	2	1
NCBI:txid97478	Lactobacillus mucosae	Limosilactobacillus mucosae	3	2	1
NCBI:txid10841	Microviridae	Microviridae	3	2	1
NCBI:txid375288*	Parabacteroides	Parabacteroides	3	2	1	1
NCBI:txid363265	Prevotella stercorea	Leyella stercorea	3	2	1
NCBI:txid171552	Prevotellaceae	Prevotellaceae	3	2	1
NCBI:txid28901	Salmonella enterica	Salmonella enterica	3	2	1
NCBI:txid1685	Bifidobacterium breve, B. breve	Bifidobacterium breve	3	1	1	1
NCBI:txid1117	Cyanobacteria	Cyanobacteriota	3	1	2
NCBI:txid1730	Eubacterium	Eubacterium	3	1	2
NCBI:txid119852	Oscillospira	Oscillospira	3	1	2
NCBI:txid577309*	Paraprevotella	Paraprevotella	3	1	2	1
NCBI:txid33038	Ruminococcus gnavus, R. gnavus	Mediterraneibacter gnavus	3	1	1	1
NCBI:txid189330	Dorea	Dorea	3		3
NCBI:txid1628085	Agathobaculum butyriciproducens	Agathobaculum butyriciproducens	2	2
NCBI:txid85004	Bifidobacteriales	Bifidobacteriales	2	2
NCBI:txid848	Fusobacterium	Fusobacterium	2	2
NCBI:txid209	Helicobacter	Helicobacter	2	2
NCBI:txid10860	Inoviridae	Inoviridae	2	2
NCBI:txid33958*	Lactobacillaceae	Lactobacillaceae	2	2		1
NCBI:txid186826	Lactobacillales	Lactobacillales	2	2
NCBI:txid482	Neisseria	Neisseria	2	2
NCBI:txid459786*	Oscillibacter	Oscillibacter	2	2		1
NCBI:txid53335	Pantoea	Pantoea	2	2
NCBI:txid135625	Pasteurellales	Pasteurellales	2	2
NCBI:txid1304	Streptococcus salivarius	Streptococcus salivarius	2	2
NCBI:txid157	Treponema	Treponema	2	2
NCBI:txid713	Actinobacillus	Actinobacillus	2	1	1
NCBI:txid357276	Bacteroides dorei	Phocaeicola dorei	2	1	1
NCBI:txid28116	Bacteroides ovatus, B. ovatus	Bacteroides ovatus	2	1		1
NCBI:txid630129	Bifidobacterium kashiwanohense, B. kashiwanohense	Bifidobacterium catenulatum subsp. kashiwanohense	2	1	1
NCBI:txid580596	Butyricicoccus	Butyricicoccus	2	1	1
NCBI:txid39486	Dorea formicigenerans	Dorea formicigenerans	2	1	1
NCBI:txid526524	Erysipelotrichia	Erysipelotrichia	2	1	1
NCBI:txid28890	Euryarchaeota	Methanobacteriota	2	1	1
NCBI:txid5741	Giardia duodenalis	Giardia intestinalis	2	1	1
NCBI:txid569	Hafania alvei	Hafnia alvei	2	1	1
NCBI:txid28050	Lachnospira	Lachnospira	2	1	1
NCBI:txid1624	Lactobacillus salivarius	Ligilactobacillus salivarius	2	1	1
NCBI:txid52225	Mitsuokella	Mitsuokella	2	1	1
NCBI:txid133925	Olsenella	Olsenella	2	1	1
NCBI:txid712	Pasteurellaceae	Pasteurellaceae	2	1	1
NCBI:txid836	Porphyromonas	Porphyromonas	2	1	1
NCBI:txid586	Providencia	Providencia	2	1		1
NCBI:txid590	Samonella	Salmonella	2	1	1
NCBI:txid624	Shigella sonnei	Shigella sonnei	2	1	1
NCBI:txid203691	Spirochaetae	Spirochaetota	2	1	1
NCBI:txid83770	Succinivibrio	Succinivibrio	2	1		1
NCBI:txid40544	Sutterella	Sutterella	2	1	1
NCBI:txid1505652*	Terrisporobacter	Terrisporobacter	2	1	1	1
NCBI:txid74201	Verrucomicrobia	Verrucomicrobiota	2	1	1
NCBI:txid666	Vibrio cholerae	Vibrio cholerae	2	1	1
NCBI:txid46255	Weissella	Weissella	2	1	1
NCBI:txid10239	Viruses	Viruses	2	1	1
NCBI:txid2759	eukaryotes	Eukaryota	2	1	1
NCBI:txid207244	Anaerostipes	Anaerostipes	2		2
NCBI:txid82373	Anaerovibrio	Anaerovibrio	2		2
NCBI:txid810	Chlamydia	Chlamydia	2		2
NCBI:txid5806	Cryptosporidium, Cryptosporidia	Cryptosporidium, Cryptosporidia	2		2
NCBI:txid81852	Enterococcaceae	Enterococcaceae	2		2
NCBI:txid1735	Eubacterium biforme	Holdemanella biformis	2		1	1
NCBI:txid5740	Giardia	Giardia / Anceyoconcha	2		1	1
NCBI:txid102285	Hymenolepis nana	Rodentolepis nana	2		2
NCBI:txid1357	Lactococcus	Lactococcus	2		2
NCBI:txid2082587	Libanicoccus	Parolsenella	2		2
NCBI:txid1505663	Erysipelatoclostridium	Thomasclavelia	2		2
NCBI:txid221235	Absconditabacteria	Candidatus Absconditibacteriota	1	1
NCBI:txid469	Acinetobacter	Acinetobacter	1	1
NCBI:txid1660	Actinomyces odontolyticus	Schaalia odontolytica	1	1
NCBI:txid2037	Actinomycetales	Actinomycetales	1	1
NCBI:txid209879*	Alisonella	Alisonella	1	1		1
NCBI:txid209880	Allisonella histaminiformans, A. histaminiformans	Allisonella histaminiformans	1	1
NCBI:txid687329	Anelloviridae	Anelloviridae	1	1
NCBI:txid28026	B. pseudocatenulatum	Bifidobacterium pseudocatenulatum	1	1
NCBI:txid820	B. uniformis	Bacteroides uniformis	1	1
NCBI:txid246787	Bacteroides cellulosilyticus	Bacteroides cellulosilyticus	1	1
NCBI:txid817	Bacteroides fragilis	Bacteroides fragilis	1	1
NCBI:txid818	Bacteroides thetaiotaomicron	Bacteroides thetaiotaomicron	1	1
NCBI:txid78346	Bifidobacterium ruminantium	Bifidobacterium ruminantium	1	1
NCBI:txid762211	Bifidobacterium stellenboschense	Bifidobacterium stellenboschense	1	1
NCBI:txid418240	Blautia wexlerae	Blautia wexlerae	1	1
NCBI:txid195	Campylobacter coli	Campylobacter coli	1	1
NCBI:txid199	Campylobacter concisus	Campylobacter concisus	1	1
NCBI:txid203	Campylobacter rectus	Campylobacter rectus	1	1
NCBI:txid204	Campylobacter showae	Campylobacter showae	1	1
NCBI:txid72294	Campylobacteraceae	Campylobacteraceae	1	1
NCBI:txid1016	Canocytophaga	Capnocytophaga	1	1
NCBI:txid39724	Circoviridae	Circoviridae	1	1
NCBI:txid74426	Collinsella aerofaciens	Collinsella aerofaciens	1	1
NCBI:txid80864	Comamonadaceae	Comamonadaceae	1	1
NCBI:txid33042	Coprococcus	Coprococcus	1	1
NCBI:txid1298	Deinocuccus–Thermus group	Deinococcus	1	1
NCBI:txid29394	Dolosigranulum pigrum	Dolosigranulum pigrum	1	1
NCBI:txid74152	Elusimicrobia	Elusimicrobiota	1	1
NCBI:txid12059	Enterovirus	Enterovirus	1	1
NCBI:txid39492	Eubacterium siraeum	[Eubacterium] siraeum	1	1
NCBI:txid292800	Flavonifractor plautii	Flavonifractor plautii	1	1
NCBI:txid203491	Fusobacteriales	Fusobacteriales	1	1
NCBI:txid134605	Fusobacterium equinum	Fusobacterium equinum	1	1
NCBI:txid859	Fusobacterium necrophorum	Fusobacterium necrophorum	1	1
NCBI:txid860	Fusobacterium periodonticum	Fusobacterium periodonticum	1	1
NCBI:txid1378	Gemella	Gemella	1	1
NCBI:txid197575	H. aegypticus	Haemophilus aegyptius	1	1
NCBI:txid735	H. parahaemolyticus	Haemophilus parahaemolyticus	1	1
NCBI:txid729	H. parainfluenzae	Haemophilus parainfluenzae	1	1
NCBI:txid727	Haemophilus influenza	Haemophilus influenzae	1	1
NCBI:txid215	Helicobacter fennelliae	Helicobacter fennelliae	1	1
NCBI:txid210	Helicobacter pylori	Helicobacter pylori	1	1
NCBI:txid1573535	Holdemanella	Holdemanella	1	1
NCBI:txid2840493	Lachnospiracea incertae sedis	Lachnospiraceae	1	1
NCBI:txid1632	Lactobacillus oris	Limosilactobacillus oris	1	1
NCBI:txid47715	Lactobacillus rhamnosus	Lacticaseibacillus rhamnosus	1	1
NCBI:txid1623	Lactobacillus ruminis	Ligilactobacillus ruminis	1	1
NCBI:txid256845	Lentisphaerae	Lentisphaerota	1	1
NCBI:txid187326	Megasphaera micronuciformis	Megasphaera micronuciformis	1	1
NCBI:txid480	Moraxella catharralis	Moraxella catarrhalis	1	1
NCBI:txid468	Moraxellaceae	Moraxellaceae	1	1
NCBI:txid1056807	Morococcus cerebrosus	Morococcus cerebrosus	1	1
NCBI:txid483	N. cinerea	Neisseria cinerea	1	1
NCBI:txid486	N. lactamica	Neisseria lactamica	1	1
NCBI:txid206351	Neisseriales	Neisseriales	1	1
NCBI:txid28132	P. melaninogenica	Prevotella melaninogenica	1	1
NCBI:txid425941	P. nanceiensis	Hoylesella nanceiensis	1	1
NCBI:txid823	Parabacteroides distasonis	Parabacteroides distasonis	1	1
NCBI:txid46503	Parabacteroides merdae	Parabacteroides merdae	1	1
NCBI:txid12058	Picornaviridae	Picornaviridae	1	1
NCBI:txid28123	Porphyromonas assacharolytica	Porphyromonas asaccharolytica	1	1
NCBI:txid470565	Prevotella histicola	Prevotella histicola	1	1
NCBI:txid28133	Prevotella nigrescens	Prevotella nigrescens	1	1
NCBI:txid271420	Pseudomonas xanthomarina	Stutzerimonas xanthomarina	1	1
NCBI:txid40518	Ruminococcus bromii	Ruminococcus bromii	1	1
NCBI:txid613	Serratia	Serratia	1	1
NCBI:txid622	Shigella dysenteriae	Shigella dysenteriae	1	1
NCBI:txid1290	Staphylococcus hominis	Staphylococcus hominis	1	1
NCBI:txid1303	Streptococcus oralis	Streptococcus oralis	1	1
NCBI:txid1343	Streptococcus vestibularis	Streptococcus vestibularis	1	1
NCBI:txid292632	Subdoligranulum	Subdoligranulum	1	1
NCBI:txid544448	Tenericutes	Mycoplasmatota	1	1
NCBI:txid39777	Veillonella atypica	Veillonella atypica	1	1
NCBI:txid29466	Veillonella parvula	Veillonella parvula	1	1
NCBI:txid1502943	Veillonella seminalis	Veillonella seminalis	1	1
NCBI:txid39778	Veilonella dispar	Veillonella dispar	1	1
NCBI:txid675071	Virgaviridae	Virgaviridae	1	1
NCBI:txid137591	Weissella cibaria	Weissella cibaria	1	1
NCBI:txid1583	Weissella confusa	Weissella confusa	1	1
NCBI:txid10508	Adenoviridae	Adenoviridae	1	1
NCBI:txid1597	Lactobacillus paracasei	Lactobacillus paracasei	1	1
NCBI:txid1760	Actinobacteria	Actinobacteria	1	1
NCBI:txid1852368	Prevotella bacterium Marseille−P2826	Ihuprevotella massiliensis	1	1
NCBI:txid270	Thermus	Thermus	1	1
NCBI:txid28025	B. animalis	Bifidobacterium animalis	1	1
NCBI:txid283	Comamos	Comamonas	1	1
NCBI:txid671229	oral taxon 780	Veillonella sp. oral taxon 780	1	1
NCBI:txid68887	Torque Teno Virus	Torque Teno Virus	1	1
NCBI:txid76517	Campylobacter hominis	Campylobacter hominis	1	1
NCBI:txid815	Bacteroidaceae	Bacteroidaceae	1	1
NCBI:txid936591	Veillonella sp. ICM51a	Veillonella sp. ICM51a	1	1
NCBI:txid64644	Actinomucor	Actinomucor	1		1
NCBI:txid1654	Actinomyces	Actinomyces	1		1
NCBI:txid3082771	Acutalibacteraceae	Acutalibacteraceae	1		1
NCBI:txid135624	Aeromonadales	Aeromonadales	1		1
NCBI:txid301302	Agathobacter faecis	Roseburia faecis	1		1
NCBI:txid1766253	Agathobacter	Agathobacter	1		1
NCBI:txid239934	Akkermansia	Akkermansia	1		1
NCBI:txid28211	Alphaproteobacteria	Alphaproteobacteria	1		1
NCBI:txid33630	Alveolates	Eukaryota	1		1
NCBI:txid554915	Amoebozoa	Eukaryota	1		1
NCBI:txid31959	Amycolatopsis lurida	Amycolatopsis lurida	1		1
NCBI:txid165779	Anaerococcus	Anaerococcus	1		1
NCBI:txid1347386	Anaerosalibacter	Anaerosalibacter	1		1
NCBI:txid4890	Ascomycota	Ascomycota	1		1
NCBI:txid1386	Baciilus	Baciilus	1		1
NCBI:txid200643	Bacteroidia, Bacteriodetes	Bacteroidia	1		1
NCBI:txid1680	Bifidobacterium adolescentis	Bifidobacterium adolescentis	1		1
NCBI:txid1694	Bifidobacterium pseudolongum	Bifidobacterium pseudolongum	1		1
NCBI:txid1737424	Blautia massiliensis	Blautia massiliensis (ex Durand et al. 2017)	1		1
NCBI:txid517	Bordetella	Bordetella	1		1
NCBI:txid55080	Brevibacillus	Brevibacillus	1		1
NCBI:txid1170432	Bromeliothrix	Bromeliothrix	1		1
NCBI:txid32008	Burkholderia	Burkholderia	1		1
NCBI:txid830	Butyrivibrio	Butyrivibrio	1		1
NCBI:txid213849	Campylobacterales	Campylobacterales	1		1
NCBI:txid5475	Candida	Candida	1		1
NCBI:txid45109	Cercomonas	Cercomonas	1		1
NCBI:txid136419	Cercozoa	Cercozoa	1		1
NCBI:txid1280412	Conoidasida	Conoidasida	1		1
NCBI:txid84998	Coriobacteria	Coriobacteriia	1		1
NCBI:txid1653	Corynebacteriaceae	Corynebacteriaceae	1		1
NCBI:txid1211417	crAssphage	uncultured crAssphage	1		1
NCBI:txid872	Desulfovibrio	Desulfovibrio	1		1
NCBI:txid84111	Eggerthella	Eggerthella	1		1
NCBI:txid1643826	Eggerthellaceae	Eggerthellaceae	1		1
NCBI:txid212791	Enhydrobacter	Enhydrobacter	1		1
NCBI:txid1472762	Enorma	Enorma	1		1
NCBI:txid1351	Enterococcus faecalis	Enterococcus faecalis	1		1
NCBI:txid31281	Enterocytozoon bieneusi, E. bieneusi	Enterocytozoon bieneusi, E. bieneusi	1		1
NCBI:txid128827	Erysipelotrichaceae	Erysipelotrichaceae	1		1
NCBI:txid178369	Euglyphida	Euglyphida	1		1
NCBI:txid4751	Fungi	Eukaryota	1		1
NCBI:txid1407607	Fusicatenibacter	Fusicatenibacter	1		1
NCBI:txid686565	Gokushovirinae	Microviridae	1		1
NCBI:txid35089	Gregarina	Gregarina	1		1
NCBI:txid35086	Gregarinasina	Conoidasida	1		1
NCBI:txid1505657	Intestinibacter	Intestinibacter	1		1
NCBI:txid1243	Leuconostoc	Leuconostoc	1		1
NCBI:txid688353	Lichtheimia	Lichtheimia	1		1
NCBI:txid36913	Lodderomyces	Lodderomyces	1		1
NCBI:txid1485168	Longamoeba	Longamoebia	1		1
NCBI:txid158846	Megamonas	Megamonas	1		1
NCBI:txid907	Megasphaera elsedenii	Megasphaera elsdenii	1		1
NCBI:txid581	Morganella	Morganella	1			1
NCBI:txid267891	Moritellaceae	Moritellaceae	1		1
NCBI:txid4830	Mucor	Mucor	1		1
NCBI:txid1913637	Mucoromycota	Mucoromycota	1		1
NCBI:txid142786	Norovirus	Norovirus	1			1
NCBI:txid1849828	Paeniclostridium	Paeniclostridium	1		1
NCBI:txid2003188	Parolsenella catena	Parolsenella catena	1		1
NCBI:txid5728	Pentatrichomonas hominis	Pentatrichomonas hominis	1		1
NCBI:txid186804	Peptostreptococcaceae	Peptostreptococcaceae	1		1
NCBI:txid46205	Pseudobutyrivibrio	Pseudobutyrivibrio	1			1
NCBI:txid286	Pseudomonas	Pseudomonas	1		1
NCBI:txid4838	Rhizomucor	Rhizomucor	1		1
NCBI:txid1827	Rhodococcus	Rhodococcus	1		1
NCBI:txid43675	Rothia mucilaginosa	Rothia mucilaginosa	1		1
NCBI:txid33039	Ruminococcus toraues	Ruminococcus torques	1			1
NCBI:txid4930	Saccharomyces	Saccharomyces	1		1
NCBI:txid13687	Sphingomonas	Sphingomonas	1		1
NCBI:txid44748	Sporobacater	Sporobacter	1		1
NCBI:txid1300	Streptococcaceae	Streptococcaceae	1		1
NCBI:txid684066	Streptococcus lactarius	Streptococcus lactarius	1			1
NCBI:txid508458	Synergistetes	Synergistota	1		1
NCBI:txid5810	Toxoplasma	Toxoplasma	1		1
NCBI:txid5552	Trichosporon	Trichosporon	1		1
NCBI:txid5723	Tritrichomonas	Tritrichomonas	1		1
NCBI:txid1506577	Tyzzerella	Tyzzerella	1		1
NCBI:txid662	Vibrio	Vibrio	1		1
NCBI:txid110788	Endolimax nana	Endolimax nana	1		1
NCBI:txid1176732	A. acidophilus	Acidomyces acidophilus	1		1
NCBI:txid12968	Blastocystis hominis	Blastocystis hominis	1		1
NCBI:txid1354	Enterococcus hirae	Enterococcus hirae	1		1
NCBI:txid1363	Lactococcus garvieae subsp garvieae	Lactococcus garvieae subsp garvieae	1		1
NCBI:txid1682	B. longum subsp. infantis	Bifidocbacterium longum	1			1
NCBI:txid2049	Actinomycetaceae	Actinomycetaceae	1		1
NCBI:txid36087	Trichuris Tricuria	Trichuris Tricuria	1		1
NCBI:txid46681	Entamoeba dispar	Entamoeba dispar	1		1
NCBI:txid472572	Chilomastix mesnili	Chilomastix mesnili	1		1
NCBI:txid51022	Ancylostoma duodenale	Ancylostoma duodenale	1		1
NCBI:txid51031	Necator americanus	Necator americanus	1		1
NCBI:txid5759	Entamoeba histolytica	Entamoeba histolytica	1		1
NCBI:txid5796	Coccidians	Conoidasida	1		1
NCBI:txid621	Shigella boydi	Shigella boydi	1		1
NCBI:txid6252	Ascaris lumbricoides	Ascaris lumbricoides	1		1
NCBI:txid644	Aeromonas hydrophila	Aeromonas hydrophila	1		1
NCBI:txid91061	Bacilli	Bacilli	1		1

### Sheet: S3 Table
S3 Table: Risk of bias assessment for studies
PMCID	Study Design	Experimental Exposure/ Cases	Comaparator/ Control	Tool	Bias from Confounding	Measurement of the exposure	Selection of participants	Classificaion of intervention	Post Exposure interventions	Randomization	Deviation from intervention	Missing outcome data	Measurement of outcome	Selection of reported results	Overall ROB
PMC10133260	Cross-Sectional Observational study	Stunting, E. coli Pathotypes	NA	ROBINS-E	High Risk	Low Risk	Low Risk	NA	NA	NA	NA	Low Risk	Low Risk	Low Risk	High Risk
PMC3999041	Cross-Sectional Observational study	Nutritional status	NA	ROBINS-E	High Risk	Low Risk	some concern	NA	NA	NA	NA	some concern	Low Risk	some concern	High Risk
PMC4558878	Non-Randomized Clinical Trial	Resitant Starch (RS)	Habitual Diet	ROBINS-I	some concern	NA	Low Risk	some concern	NA	NA	Low Risk	Low Risk	High risk	Low Risk	High risk
PMC4714756	Cross-Sectional Observational study	SAM	NA	ROBINS-E	High Risk	Low Risk	Low Risk	NA	NA	NA	NA	Low Risk	Low Risk	Low Risk	High Risk
PMC7356459	Case-Control Study	EE: high fecal marker	EE: low fecal marker	ROBINS-I	High risk	NA	Low Risk	some concern	NA	NA	Low Risk	Low Risk	High risk	Low Risk	High risk
PMC9929340	Cluster Randomized Trial	WASH, ICFY	SOC	RoB2 - cRCT	NA	NA	NA	NA	NA	Low Risk	Low Risk	Low Risk	High risk	Low Risk	High Risk
PMC7568645	Cross-Sectional Observational sub-study of a Randomized Controlled Trial (RCT)	Nutritional status	NA	ROBINS-E	Low Risk	Low Risk	some concern	NA	NA	NA	NA	Low Risk	Low Risk	Low Risk	Low Risk
PMC7993600	Randomized Controlled Trial (RCT)	MCDF	RUSF	RoB2 - RCT	NA	NA	NA	NA	NA	Low Risk	Low Risk	Low Risk	Low Risk	Low Risk	Low Risk
PMC8149470	Randomized Open-label Clinical Trial	CpF	SOM & InF	RoB2 - RCT	NA	NA	NA	NA	NA	Low Risk	Low Risk	Low Risk	Low Risk	Low Risk	Low Risk
PMC8602372	Cluster Randomized Trial	Micronutrients with and without Zinc	Nutrition Education	RoB2 - cRCT	NA	NA	NA	NA	NA	Low Risk	Low Risk	Low Risk	Low Risk	Low Risk	Low Risk
PMC8846364	Longitudinal Observational sub-study of a Randomized Controlled Trial (RCT)	Intestinal inflammation, permeability and damage	NA	ROBINS-E	Low Risk	Low Risk	Low Risk	NA	Low Risk	NA	NA	Low Risk	Low Risk	Low Risk	Low Risk
PMC9833071	Randomized Controlled Trial (RCT)	Azithromycin	Amoxcilin - SOM	RoB2 - RCT	NA	NA	NA	NA	NA	Low Risk	Low Risk	Low Risk	Low Risk	Low Risk	Low Risk
PMC10005232	Longitudinal Observational sub-study of a Cluster Randomized Trial	Age and residence	NA	ROBINS-E	Low Risk	Low Risk	some concern	NA	Low Risk	NA	NA	Low Risk	Low Risk	Low Risk	Low Risk
PMC10620469	Randomized Controlled Trial (RCT)	Amoxcillin	Placebo	RoB2 - RCT	NA	NA	NA	NA	NA	Some Concern	Low Risk	Low Risk	Low Risk	Low Risk	Low Risk
PMC4189846	Longitudinal Observational study & Randomized Controlled Trial (RCT)	SAM & MAM	NA	ROBINS-E	Low Risk	Low Risk	some concern	NA	Low Risk	Low Risk	Low Risk	Low Risk	Low Risk	Low Risk	Low Risk
PMC6683325	Randomized Controlled Trial (RCT)	MDCF-2	RUSF	RoB2 - RCT	NA	NA	NA	NA	NA	Low Risk	Low Risk	Low Risk	Low Risk	Some Concern	Low Risk
PMC6763478	Randomized Controlled Trial (RCT)	Rice-Bran	Vitamin A	RoB2 - RCT	NA	NA	NA	NA	NA	Low Risk	Low Risk	Low Risk	Some Concern	Low Risk	Low Risk
PMC7310680	Longitudinal Observational sub-study of a Randomized Controlled Trial (RCT)	Intestinal permeability	NA	ROBINS-E	Low Risk	Low Risk	some concern	NA	Low Risk	NA	NA	Low Risk	Low Risk	Low Risk	Low Risk
PMC7428392	Longitudinal Observational study	Linear growth & Campylobacter infection	NA	ROBINS-E	some concern	Low Risk	Low Risk	NA	Low Risk	NA	NA	Low Risk	Low Risk	Low Risk	Low Risk
PMC7524335	Randomized Controlled Trial (RCT)	Probiotics	Placebo	RoB2 - RCT	NA	NA	NA	NA	NA	Some Concern	Low Risk	Low Risk	Low Risk	Low Risk	Low Risk
PMC7612197	Randomized Controlled Trial (RCT)	Legume-based-micronutrient food	NA	RoB2 - RCT	NA	NA	NA	NA	NA	Low Risk	Low Risk	Some Concern	Low Risk	Low Risk	Low Risk
PMC5303055	Cross-Sectional Observational study	EE	NA	ROBINS-E	some concern	Low Risk	Low Risk	NA	NA	NA	NA	Low Risk	Low Risk	Low Risk	Low Risk
PMC7013830	Cross-Sectional Observational study	Stunting	NA	ROBINS-E	some concern	Low Risk	Low Risk	NA	NA	NA	NA	Low Risk	Low Risk	Low Risk	Low Risk
PMC11179573	Randomized Controlled Trial (RCT)	MDCF-2	RUSF	RoB2 - RCT	NA	NA	NA	NA	NA	Some Concern	Low Risk	Low Risk	Low Risk	Some Concern	Some Concern
PMC4586842	Longitudinal Observational study	SAM	NA	ROBINS-E	some concern	Low Risk	Low Risk	NA	some concern	NA	NA	Low Risk	Low Risk	some concern	Some Concern
PMC4881907	Case-Control sub-Study of a randomized controlled trial	Stunting	No stunting	ROBINS-I	Low Risk	NA	some concern	some concern	NA	NA	Low Risk	Low Risk	Low Risk	Low Risk	Some Concern
PMC6130352	Case-Control Study	Severe stunting: Moderate stunting	No stunting	ROBINS-I	some concern	NA	Low Risk	Low Risk	NA	NA	Low Risk	some concern	Low Risk	Low Risk	Some Concern
PMC6838574	Longitudinal Observational study	Stunting, EE	NA	ROBINS-E	some concern	Low Risk	Low Risk	NA	Low Risk	NA	NA	Low Risk	Low Risk	some concern	Some Concern
PMC9119516	Case-Control Study	Severe stunting: Moderate stunting	No stunting	ROBINS-I	some concern	NA	Low Risk	Low Risk	NA	NA	Low Risk	some concern	Low Risk	Low Risk	Some Concern
PMC9573096	Case-Control Study	Severe stunting: Moderate stunting	No stunting	ROBINS-I	some concern	NA	Low Risk	Low Risk	NA	NA	Low Risk	some concern	Low Risk	Low Risk	Some Concern
PMC7289524	Cross-Sectional Observational sub-study of a Quasi-experimental study	EE	NA	ROBINS-E	some concern	Low Risk	some concern	NA	NA	NA	NA	Low Risk	Low Risk	Low Risk	Some Concern
PMC8085102	Cross-Sectional Observational study	SAM & MAM	NA	ROBINS-E	some concern	Low Risk	Low Risk	NA	NA	NA	NA	Low Risk	Low Risk	some concern	Some Concern
PMC8121364	Cross-Sectional Observational study	Nutrional status, EE	NA	ROBINS-E	some concern	Low Risk	some concern	NA	NA	NA	NA	Low Risk	Low Risk	Low Risk	Some Concern
PMC8550991	Cross-Sectional Observational sub-study of a quasi-experimental study	SAM: Marasmus & MAM	NA	ROBINS-E	some concern	Low Risk	some concern	NA	NA	NA	NA	Low Risk	Low Risk	Low Risk	Some Concern

### Sheet: S4 Table
S4 Table: A summary of studies included in the meta-analysis.
a These studies included a healthy control group and were included in the "diseased vs healthy" analysis.
PMCID	DOI	Publication Year	Region	Country	Age	Sample Size	Design	Malnutrition Form	Inclusion criteria	Sample Type	Microbial Detection Method	Sequencing Platform
PMC6838574a	10.4269/ajtmh.18-0975	2019	Latin America & Caribbean	Peru	5 -12 months	Total = 78 Stunted at end = 16 Not stunted = 36	Longitudinal Observational study	Stunting	LAZ < -2	Stool	16S rRNA gene sequencing - V4 region	Illumina Mi-Seq
PMC7428392	10.1093/cid/ciz906	2020	Latin America & Caribbean	Peru	6 - 24 months	271	Longitudinal Observational study	Stunting	No restriction	Stool	16S rRNA gene sequencing - V4 region	Illumina Mi-Seq
PMC3999041a	10.1371/journal.pone.0095547	2014	South Asia	India	5-60 months	20	Cross-Sectional Observational study	Undernourished	No history of diarrhea or any acute respiratory infection or consumption of antibiotics	Stool	Shotgun pyrosequencing	GS9 FLX Genome Sequencers
PMC4189846	10.1038/nature13421	2014	South Asia	Bangladesh	7-16 months	25 Healthy 64 SAM	Longitudinal Observational & Randomized Controlled Trial (RCT)	SAM	Healthy: WHZ > -2 MAM: WHZ < -2 SAM: WHZ < -3 and/ or bilateral pedal edema	Stool	16S rRNA gene sequencing - V4 region Clinical microscopy	Illumina Mi-Seq
PMC4881907a	10.1371/journal.pone.0155405	2016	South Asia	India	0-24 months	10 cases 10 controls	Case-Control sub-study of a Randomized controlled trial	Stunting	Cases: low birth weight (<2500g) & Persistent stunting: LAZ < -2 Controls: Normal birth weight, not stunted (LAZ > -2), no episodes of diarrhea	Stool	16S rRNA gene sequencing - V4 region	Illumina Mi-Seq
PMC6683325	10.1126/science.aau4732	2019	South Asia	Bangladesh	12-18 months (MAM) 6-59 months (SAM) 12-24 months (Healthy)	63 MAM 30 Healthy children 54 SAM	Randomized Controlled Trial (RCT)	MAM / SAM	SAM: WHZ <-3, bipedal edema, and/or (MUAC) <11.5 cm MAM: WHZ <-2 who were no longer exclusively breastfed	Stool	16S rRNA gene sequencing - V4 region PCR - TaqMan primers	Illumina Mi-Seq
PMC7013830a	10.1016/j.chom.2020.01.004	2020	South Asia	Bangladesh	14-38 months	30 stunted 30 Non-stunted	Cross-Sectional Observational study	Stunting	Stunted: LAZ < -2 Not stunted: LAZ > -2	Stool	16S rRNA gene sequencing - V4 region Fluorescence microscopy Shotgun viral sequencing	Illumina Mi-Seq
PMC7289524	10.1056/NEJMoa1916004	2020	South Asia	Bangladesh	18+-2 months	84	Cross-Sectional Observational sub-study of a Quasi-experimental study	Stunting/ EE	Stunted: LAZ <-2 At-risk for stunting: -2< LAZ <-1	Duodenal Aspirate Stool	16S rRNA gene sequencing - V4 region PCR - TaqMan primers	Illumina Mi-Seq
PMC7356459a	10.4269/ajtmh.19-0761	2020	South Asia	Bangladesh	6-31 months	68	Case-Control Study	Stunting	Any child aged aged 0–59 months Controls: The lowest tertile of fecal markers and highest tertile for anthropometry scores Cases: The highest tertile of fecal markers and the lowest tertile for anthropometry scores	Stool	16S rRNA gene sequencing - V1–V3 region	Illumina Mi-Seq
PMC7568645	10.1128/mSphere.00731-20	2020	South Asia	India	10-18 months	53	Cross-Sectional Observational sub-study of a Randomized Controlled Trial (RCT)	Undernourished	12–18 months and their mothers living in 20 urban slum communities of Western Mumbai	Stool	16S rRNA gene sequencing - V3-V4 region	Illumina Mi-Seq
PMC7612197	10.1016/j.clnu.2020.02.018	2020	South Asia	India	8yrs	50	Randomized Controlled Trial (RCT)	Stunting	Stunting: −2 < LAZ< −3	Stool	16S rRNA gene sequencing - V4 region	Illumina Mi-Seq
PMC7993600	10.1056/NEJMoa2023294	2021	South Asia	Bangladesh	12 - 18 months	118	Randomized Controlled Trial (RCT)	MAM	WLZ < -2	Stool	16S rRNA gene sequencing - V4 region PCR - TaqMan primers	Illumina Mi-Seq
PMC8085102a	10.1007/s00394-021-02571-7	2021	South Asia	India	2-5yrs	10 Healthy 10 MAM 10 SAM	Cross-Sectional Observational study	SAM / MAM	Healthy: WLZ from− 2 to +2 MAM: WLZ from − 2 to − 3 SAM: WLZ <− 3	Stool	16S rRNA gene sequencing - V3-V4 region PCR - universal primers	Illumina Mi-Seq
PMC8121364a	10.1371/journal.pone.0251803	2021	South Asia	India	18-24 months	16 Stunted 25 Non-stunted	Cross-Sectional Observational study	Stunting	Stunted (LAZ < -2), underweight (WAZ < -2) or wasted (WLZ < -2) Normal nutritonal status: LAZ, WAZ, and WHZ > -1	Stool	16S rRNA gene sequencing - V3-V4 region	Illumina Hi-Seq
PMC8602372	10.1038/s41467-021-27010-3	2021	South Asia	Pakistan	12-24 months	80	Cluster Randomized Trial	Undernutrition	No antibiotic administration within 14 days WLZ <−2 at 24 months	Stool	16S rRNA gene sequencing - V4 region 18S rRNA gene sequencing - V4-V5 region	Illumina Mi-Seq
PMC10005232	10.3390/nu15051213	2023	South Asia	Pakistan	6 - 18 months	60 rural 60 urban	Longitudinal Observational sub-study of a Cluster Randomized Trial	Undernutrition	All children below 5 months	Stool	16S rRNA gene sequencing - V4 region	Roche 454 Genome Sequencer GS FLX+
PMC10133260a	10.1038/s41598-023-32491-x	2023	South Asia	Pakistan	1-5 years	60 stunted 4 normal	Cross-Sectional Observational study	Stunting	Extreme stunting: LAZ ≤ −3 Moderate stunting: -2 < LAZ > −3 Not stunted: LAZ ≥ −2	Stool	16S rRNA gene sequencing - V4 region PCR - E.coli pathotypes	Illumina
PMC11179573	10.1016/j.ebiom.2024.105166	2024	South Asia	Bangladesh	12-18 months	124	Randomized Controlled Trial (RCT)	Stunting	MAM: -2 < WHZ < -3	Stool	Whole-genome sequencing	Illumina Nova-Seq
PMC4558878	10.1186/s40168-015-0102-9	2015	Sub-Saharan Africa	Malawi	3-5 years	18	Non-Randomized Clinical Trial	Stunting	LAZ < -2	Stool	16S rRNA gene Sequencing - V1–V3 and V3-V5 regions Whole genome sequencing	Genome Sequencer Titanium FLX Illumina Hi-Seq
PMC4586842	10.1073/pnas.1514285112	2015	Sub-Saharan Africa	Malawi	0-3 years	20 twin pairs	Longitudinal Observational study	Kwashiorkor	below 3 years regardless of health status	Stool	Shotgun pyrosequencing	Genome Sequencer Titanium FLX
PMC4714756	10.1371/journal.pntd.0004369	2016	Sub-Saharan Africa	Uganda	6–24 months	87	Cross-Sectional Observational study	Kwashiorkor	WHZ < -3 or MUAC < 11.5cm or bilateral pitting oedema	Stool	16S rRNA gene Sequencing - V3-V4 region Denaturing Gradient Gel Electrophoresis (DGGE) - V3 region	Illumina Mi-Seq
PMC5303055a	10.4269/ajtmh.16-0617	2017	Sub-Saharan Africa	Malawi	12- to 23 months	8 No EE 49 Moderate EE 24 Severe EE	Cross-Sectional Observational study	Environmental Enteropathy	Between 12 and 59 months Had no evidence of congenital or chronic disease, diarrhea, or treatment for malnutrition.	Stool	16S rRNA gene Sequencing - V1–V2 region	Illumina Mi-Seq
PMC6130352a	10.1073/pnas.1806573115	2018	Sub-Saharan Africa	Central Africa Republic Madagascar	2-5 years	404	Case-Control Study	Stunting	Severe stunting: LAZ ≤ −3 Moderate stunting: −2 < LAZ > −3 Not stunted: LAZ ≥ −2	Gastric aspirate Duodenal aspirate Stool	16S rRNA gene sequencing - V4 region MALDI-TOF	Illumina Mi-Seq
PMC7310680	10.1371/journal.pntd.0008387	2020	Sub-Saharan Africa	Malawi	12 - 43 months	49	Longitudinal Observational sub-study of a Randomized Controlled Trial (RCT)	Environmental Enteropathy	All children aged 12–35 months in specific villages	Stool	16S rRNA gene sequencing - V4 region Whole genome sequencing	Illumina Mi-Seq
PMC7524335	10.1080/19490976.2020.1712982	2020	Sub-Saharan Africa	Uganda	6 - 59 months	400 SAM 22 healthy	Randomized Controlled Trial (RCT)	SAM	SAM: MUAC < 11.5 cm WHZ < −3 S, bipedal pitting edema Healthy: aged 6-59 months and WHZ > -1	Stool	16S rRNA gene sequencing - V3-V4 region	Illumina Mi-Seq
PMC8149470	10.1016/j.xcrm.2021.100280	2021	Sub-Saharan Africa	Uganda	0.52 - 4.54 yrs	58	Randomized Open-label Clinical Trial	SAM	MUAC < 11.5cm WHZ < −3 Bilateral pedal to generalized edema	Stool	16S rRNA gene Sequencing - V1–V2 region	Illumina Mi-Seq
PMC8550991a	10.1016/j.ebiom.2021.103644	2021	Sub-Saharan Africa	Gambia	<18 years	20 SAM 18 MAM 22 Well Nourished	Cross-Sectional Observational sub-study of a Quasi-experimental study	SAM	MAM: - 2 < WHZ < -3 or 115 <MUAC < 125 mm SAM: WHZ <-3 or MUAC < 115 mm or bilateral oedema Well Nourished: WHZ > -2	Stool	16S rRNA gene sequencing - V3-V4 region PCR - TaqMan primers	Illumina Mi-Seq
PMC8846364	10.1093/tropej/fmac012	2022	Sub-Saharan Africa	Malawi	6 - 30 months	611	Longitudinal Observational sub-study of a Randomized Controlled Trial (RCT)	Stunting	LAZ < -2	Stool	16S rRNA gene sequencing - V4 region	Illumina Mi-Seq
PMC9119516	10.1371/journal.pntd.0009849	2022	Sub-Saharan Africa	Madagascar	2 - 5 years	61 Severe stunting 48 Moderate stunting	Case-Control Study	Stunting	Severe stunting: LAZ ≤ −3 Moderate stunting: −2 < LAZ > −3	Duodenal Stool	MALDI-TOF Culture PCR Whole genome sequencing	Illumina Next-Seq
PMC9573096	10.1073/pnas.2209589119	2022	Sub-Saharan Africa	Central Africa Republic Madagascar	2 - 5 years	50	Case-Control Study	Stunting	Severe stunting: LAZ ≤ −3 Moderate stunting: −2 < LAZ > −3 Not stunted: LAZ ≥ −2	Gastric aspirate Duodenal aspirate Stool	16S rRNA gene sequencing - V4 region	Illumina Mi-Seq
PMC9833071	10.4269/ajtmh.22-0381	2022	Sub-Saharan Africa	Burkina Faso	6 - 59 months	109	Randomized Controlled Trial (RCT)	SAM	MUAC < 11.5cm WHZ < -3	Stool	Whole genome sequencing	Illumina Nova-Seq
PMC10620469	10.1016/S2666-5247(23)00213-6	2023	Sub-Saharan Africa	Niger	6-59 months	161 SAM 6 reference controls 38 reference healthy	Randomized Controlled Trial (RCT)	SAM	SAM:selected from upper and lower quartiles of MUAC and WHZ at 4 weeks Healthy reference: WHZ >= –3 and MUAC > 125 mm	Stool	Whole genome sequencing	Illumina Hi-Seq
PMC9929340	10.1038/s41467-023-36135-6	2023	Sub-Saharan Africa	Zimbabwe	1-18 months	335	Cluster Randomized trial	Stunting	LAZ < -2	Stool	Whole genome sequencing	Illumina Tru-Seq
PMC6763478	10.1038/s41598-019-50344-4	2019	Sub-Saharan Africa Latin America & Caribbean	Mali Nicaragua	6 - 12 months	47 - Nicaraguan 48 - Mali	Randomized Controlled Trial (RCT)	Environmental Enteropathy	No sign of diarrhea or antibiotic treatment within the previous month	Stool	16S rRNA gene sequencing - V4 region	Illumina Mi-Seq

### Sheet: Abbreviations
Abbreviation	Full name
ConF	conventional feeds
CpF	cowpea
EE	Environmental Enteropathy
InF	inulin
IYCF	Infant and young child feeding
LAZ	Length-for-age z-score
MAM	Moderate Acute Malnutrition
MDCF	Microbota-directed complementray feed
MUAC	Middle upper arm circumference
PCR	Polymerase chain reaction
RoB2	Risk Of Bias in randomized controlled trials
ROBINS-E	Risk Of Bias In Non-randomized Studies - of Exposures
ROBINS-I	Risk Of Bias In Non-randomized Studies - of Interventions
RUSF	Ready to use standard feed
SAM	Severe Acute Malnutrition
SOC	Standard of Care
WASH	Water, Sanitation and Hygeine
WAZ	Weight-for-age z-score
WLZ	Weight-for-length z-score
